# Time- and cost-efficient high-throughput transcriptomics enabled by Bulk RNA Barcoding and sequencing

**DOI:** 10.1101/256594

**Authors:** Daniel Alpern, Vincent Gardeux, Julie Russeil, Bart Deplancke

## Abstract

Genome-wide gene expression analyses by RNA sequencing (RNA-seq) have quickly become a standard in molecular biology because of the widespread availability of high throughput sequencing technologies. While powerful, RNA-seq still has several limitations, including the time and cost of library preparation, which makes it difficult to profile many samples simultaneously. To deal with these constraints, the single-cell transcriptomics field has implemented the early multiplexing principle, making the library preparation of hundreds of samples (cells) markedly more affordable. However, the current standard methods for bulk transcriptomics (such as TruSeq Stranded mRNA) remain expensive, and relatively little effort has been invested to develop cheaper, but equally robust methods. Here, we present a novel approach, Bulk RNA Barcoding and sequencing (BRB-seq), that combines the multiplexing-driven cost-effectiveness of a single-cell RNA-seq workflow with the performance of a bulk RNA-seq procedure. BRB-seq produces 3’ enriched cDNA libraries that exhibit similar gene expression quantification to TruSeq and that maintain this quality, also in terms of number of detected differentially expressed genes, even with low quality RNA samples. We show that BRB-seq is about 25 times less expensive than TruSeq, enabling the generation of ready to sequence libraries for up to 192 samples in a day with only 2 hours of hands-on time. We conclude that BRB-seq constitutes a powerful alternative to TruSeq as a standard bulk RNA-seq approach. Moreover, we anticipate that this novel method will eventually replace RT-qPCR-based gene expression screens given its capacity to generate genome-wide transcriptomic data at a cost that is comparable to profiling 4 genes using RT-qPCR.

**‘Software:** We developed a suite of open source tools (BRB-seqTools) to aid with processing BRB-seq data and generating count matrices that are used for further analyses. This suite can perform demultiplexing, generate count/UMI matrices and trim BRB-seq constructs and is freely available at http://github.com/DeplanckeLab/BRB-seqTools

**Highlights:**

- Rapid (~2h hands on time) and low-cost approach to perform transcriptomics on hundreds of RNA samples
- Strand specificity preserved
- Performance: number of detected genes is equal to Illumina TruSeq Stranded mRNA at same sequencing depth
- High capacity: low cost allows increasing the number of biological replicates
- Produces reliable data even with low quality RNA samples (down to RIN value = 2)
- Complete user-friendly sequencing data pre-processing and analysis pipeline allowing result acquisition in a day
