## Supplemental table 1 for "Time- and cost-efficient high-throughput transcriptomics enabled by Bulk RNA Barcoding and sequencing"

### Sheet: Samples
Barcodes required for demultiplexing the libraries are available in supplements.
Date	Library	Library Name	Nb Reads	Samples		Demultiplexing									Title / Used for	Note
				Nb	Names	Barcodes (same order than Names)	RNA per sample, ng	RT enzyme	Second-strand synthesis	RNA per library, ng	Amp I	cDNA	Tn5	AmpII
2016-11-23	TruSeq	TruSeq	136589072	4	T0A,T0B,T14A,T14B	NA	1000	NA	Nick translation	NA	NA	NA	NA	NA	TruSeq
2017-07-17	DA1	BRBseq_v1	18031418	4	T0A,T0B,T14A,T14B	GTCAAG,ATGTAA,GACGGG,CCACGC	100	MMH	PCR	400	NA	5	B/B	12	BRB-seq v1
	DA2	MMH_PCR	3984515	4	T0A,T0B,T14A,T14B	GTCAAG,ATGTAA,GACGGG,CCACGC	100	MMH	Nick translation	400	NA	5	B/B	12	Supp Figure S2 (SSS_Max)	[T0A, T0B] Low read number (<1M)
	DA3	SSII_Nick	14903882	4	T0A,T0B,T14A,T14B	GTCAAG,ATGTAA,GACGGG,CCACGC	100	SSII	PCR	400	NA	5	B/B	12	Supp Figure S2 (PCR_Sup)
	DA4	BRBseq_v2	20088951	4	T0A,T0B,T14A,T14B	GTCAAG,ATGTAA,GACGGG,CCACGC	100	SSII	Nick translation	400	NA	5	B/B	12	BRB-seq v2
	DA5	BRBseq_v2_degraded	18581301	6	T14_1min, T14_nt, T0_2min, T14_2min, T0_1min, T0_nt	GGACAT,GTCAAG,TCCAAC,TTGTCC,CTCTCC,ACCCGG	100	SSII	Nick translation	400	NA	5	B/B	12	Degradation (T0_nt used as replicate for Fig 4 B)	[T14_nt, T0_2min] Low read number (<1M)
	JR1-nt	BRBseq_v2_degraded_nt	15761492	4	T0A,T0B,T14A,T14B	GTCAAG,ATGTAA,GACGGG,CCACGC	100	SSII	Nick translation	400	NA	5	B/B	12	Degradation (Fig 4 A&B)	[T0A] Low read number (<1M)
	JR2-1mn	BRBseq_v2_degraded_1mn	15531457	4	T0A,T0B,T14A,T14B	GTCAAG,ATGTAA,GACGGG,CCACGC	100	SSII	Nick translation	400	NA	5	B/B	12	Degradation (Fig 4 A&B)
	JR3-2mn	BRBseq_v2_degraded_2mn	14624674	4	T0A,T0B,T14A,T14B	GTCAAG,ATGTAA,GACGGG,CCACGC	100	SSII	Nick translation	400	NA	5	B/B	12	Degradation (Fig 4 A&B)
2017-05-18	DA1	BRBseq_v1_rep	17398391	4	T0A,T0B,T14A,T14B	GTCAAG,ATGTAA,GACGGG,CCACGC	100	MMH	PCR	400	5	5	B/B	12	BRB-seq v1 [Replicate]
	DA2	MMH_PCR_rep	10785234	4	T0A,T0B,T14A,T14B	GTCAAG,ATGTAA,GACGGG,CCACGC	100	MMH	Nick translation	400	NA	5	B/B	12	Supp Figure S2 (SSS_Max) [Replicate]
	DA3	SSII_Nick_rep	14474330	4	T0A,T0B,T14A,T14B	GTCAAG,ATGTAA,GACGGG,CCACGC	100	SSII	PCR	400	5	5	B/B	12	Supp Figure S2 (PCR_Sup) [Replicate]
	DA4	BRBseq_v2_rep	11289942	4	T0A,T0B,T14A,T14B	GTCAAG,ATGTAA,GACGGG,CCACGC	100	SSII	Nick translation	400	NA	5	B/B	12	BRB-seq v2 [Replicate]
2017-04-21	L1K_8	Second_amp_8	1615354	4	T0A,T0B,T14A,T14B	AAGTTA,ATTATC,TACAAA,TTCATA	1000	SSII	Nick translation	4000	NA	5	B/B	8	Second amplification effect (Supp Fig S1C)	[All] Low read number (<1M / sample)
	L1K_10	Second_amp_10	7741611	4	T0A,T0B,T14A,T14B	AAGTTA,ATTATC,TACAAA,TTCATA	1000	SSII	Nick translation	4000	NA	5	B/B	10	Second amplification effect (Supp Fig S1C)
	L1K_12	Second_amp_12	16922547	4	T0A,T0B,T14A,T14B	AAGTTA,ATTATC,TACAAA,TTCATA	1000	SSII	Nick translation	4000	NA	5	B/B	12	Second amplification effect (Supp Fig S1C)
	L1K_AA12	Tn5_BB	25776802	4	T0A,T0B,T14A,T14B	AAGTTA,ATTATC,TACAAA,TTCATA	1000	SSII	Nick translation	4000	NA	10	B/B	12	Tn5 comparison (Supp Fig S1B)
	L1K_AB12	Tn5_AB	9455375	4	T0A,T0B,T14A,T14B	AAGTTA,ATTATC,TACAAA,TTCATA	1000	SSII	Nick translation	4000	NA	10	A/B	12	Tn5 comparison (Supp Fig S1B)
2016-11-23	L1	PreAmp_15_RNA_1ng	14156448	4	T0A,T0B,T14A,T14B	AGAATT,AGTATA,ATAAGT,ATAGAT	1	MMH	PCR	4	15	5	B/B	8	Amplification & Initial RNA effect (Fig 2D & Supp Fig S1A) - rep at 15 cycles
	L2A	PreAmp_10_RNA_10ng	10286709	4	T0A,T0B,T14A,T14B	CTTAAT,GAATAT,GATTAA,GTTAAA	10	MMH	PCR	40	10	5	B/B	8	Amplification & Initial RNA effect (Fig 2D & Supp Fig S1A) - rep at 10 cycles
	L2B	PreAmp_15_RNA_10ng	15131758	4	T0A,T0B,T14A,T14B	CTTAAT,GAATAT,GATTAA,GTTAAA	10	MMH	PCR	40	15	5	B/B	8	Amplification & Initial RNA effect (Fig 2D & Supp Fig S1A) - rep at 15 cycles
	L3A	PreAmp_5_RNA_100ng	11370094	4	T0A,T0B,T14A,T14B	TCAAAA,TCTAAT,TGAATA,TGTATT	100	MMH	PCR	400	5	5	B/B	8	Amplification & Initial RNA effect (Fig 2D & Supp Fig S1A) - rep at 5 cycles
	L3B	PreAmp_10_RNA_100ng	10491309	4	T0A,T0B,T14A,T14B	TCAAAA,TCTAAT,TGAATA,TGTATT	100	MMH	PCR	400	10	5	B/B	8	Amplification & Initial RNA effect (Fig 2D & Supp Fig S1A) - rep at 10 cycles
	L3C	PreAmp_15_RNA_100ng	13819100	4	T0A,T0B,T14A,T14B	TCAAAA,TCTAAT,TGAATA,TGTATT	100	MMH	PCR	400	15	5	B/B	8	Amplification & Initial RNA effect (Fig 2D & Supp Fig S1A) - rep at 15 cycles
	L4A	PreAmp_5_RNA_500ng	10772411	4	T0A,T0B,T14A,T14B	ATCGAG,CATCAG,CGACTT,GAAGAC	500	MMH	PCR	2000	5	5	B/B	8	Amplification & Initial RNA effect (Fig 2D & Supp Fig S1A) - rep at 5 cycles
	L4B	PreAmp_10_RNA_500ng	11063161	4	T0A,T0B,T14A,T14B	ATCGAG,CATCAG,CGACTT,GAAGAC	500	MMH	PCR	2000	10	5	B/B	8	Amplification & Initial RNA effect (Fig 2D & Supp Fig S1A) - rep at 10 cycles
	L4C	PreAmp_15_RNA_500ng	6581881	4	T0A,T0B,T14A,T14B	ATCGAG,CATCAG,CGACTT,GAAGAC	500	MMH	PCR	2000	15	5	B/B	8	Amplification & Initial RNA effect (Fig 2D & Supp Fig S1A) - rep at 15 cycles
	L5A	PreAmp_5_RNA_1000ng	7281191	4	T0A,T0B,T14A,T14B	AGGCGG,CACCGG,CAGCGC,CCACGC	1000	MMH	PCR	4000	5	5	B/B	8	Amplification & Initial RNA effect (Fig 2D & Supp Fig S1A) - rep at 5 cycles
	L5B1	PreAmp_10_RNA_1000ng	8137019	4	T0A,T0B,T14A,T14B	AGGCGG,CACCGG,CAGCGC,CCACGC	1000	MMH	PCR	4000	10	5	B/B	8	Amplification & Initial RNA effect (Fig 2D & Supp Fig S1A) - rep at 10 cycles
	L5C	PreAmp_15_RNA_1000ng	8181076	4	T0A,T0B,T14A,T14B	AGGCGG,CACCGG,CAGCGC,CCACGC	1000	MMH	PCR	4000	15	5	B/B	8	Amplification & Initial RNA effect (Fig 2D & Supp Fig S1A) - rep at 15 cycles
	L6	PreAmp_5_RNA_2000ng	9106227	4	T0A,T0B,T14A,T14B	CGCGTG,CGGAGC,CGGCTG,CGGGTC	2000	MMH	PCR	8000	5	5	B/B	8	Amplification & Initial RNA effect (Fig 2D & Supp Fig S1A) - rep at 5 cycles
