## Supplemental table 2 for "Time- and cost-efficient high-throughput transcriptomics enabled by Bulk RNA Barcoding and sequencing"

### Sheet: Primers
Name	Sequence
TSO	iCiGiCAAGCAGTGGTATCAACGCAGAGTrGrGrG
LA_oligo	5Biosg/AAGCAGTGGTATCAACGCAGAGT
P5_BRB	AATGATACGGCGACCACCGAGATCTACACGCCTGTCCGCGGAAGCAGTGGTATCAACGCAGAGT*A*C
ReadOne	GCCTGTCCGCGGAAGCAGTGGTATCAACGCAGAGTAC
*Idx7N5	CAAGCAGAAGACGGCATACGAGATAGGAGTCCGTCTCGTGGGCTCGG
*Idx7N6	CAAGCAGAAGACGGCATACGAGATCATGCCTAGTCTCGTGGGCTCGG
*Idx7N7	CAAGCAGAAGACGGCATACGAGATGTAGAGAGGTCTCGTGGGCTCGG
*Idx7N8	CAAGCAGAAGACGGCATACGAGATCCTCTCTGGTCTCGTGGGCTCGG
*Idx7N9	CAAGCAGAAGACGGCATACGAGATAGCGTAGCGTCTCGTGGGCTCGG
*Idx7N10	CAAGCAGAAGACGGCATACGAGATCAGCCTCGGTCTCGTGGGCTCGG
* Oligonucleotide sequences © 2018 Illumina, Inc. All rights reserved. Derivative works created by Illumina customers are authorized for use with Illumina instruments and products only. All other uses are strictly prohibited.

### Sheet: Barcoded_oligo-dT
N	Pos	BU3 Oligo	Barcode
1	A1	5Biosg/AAGCAGTGGTATCAACGCAGAGTACAAACATNNNNNNNNNNVVVVVTTTTTTTTTTTTTTTTTTTTTTTTTTTTTTVN	AAACAT
2	A2	5Biosg/AAGCAGTGGTATCAACGCAGAGTACAAATCANNNNNNNNNNVVVVVTTTTTTTTTTTTTTTTTTTTTTTTTTTTTTVN	AAATCA
3	A3	5Biosg/AAGCAGTGGTATCAACGCAGAGTACAACATANNNNNNNNNNVVVVVTTTTTTTTTTTTTTTTTTTTTTTTTTTTTTVN	AACATA
4	A4	5Biosg/AAGCAGTGGTATCAACGCAGAGTACAAGTTANNNNNNNNNNVVVVVTTTTTTTTTTTTTTTTTTTTTTTTTTTTTTVN	AAGTTA
5	A5	5Biosg/AAGCAGTGGTATCAACGCAGAGTACAATATGNNNNNNNNNNVVVVVTTTTTTTTTTTTTTTTTTTTTTTTTTTTTTVN	AATATG
6	A6	5Biosg/AAGCAGTGGTATCAACGCAGAGTACAATGTANNNNNNNNNNVVVVVTTTTTTTTTTTTTTTTTTTTTTTTTTTTTTVN	AATGTA
7	A7	5Biosg/AAGCAGTGGTATCAACGCAGAGTACAATTTCNNNNNNNNNNVVVVVTTTTTTTTTTTTTTTTTTTTTTTTTTTTTTVN	AATTTC
8	A8	5Biosg/AAGCAGTGGTATCAACGCAGAGTACACTAAANNNNNNNNNNVVVVVTTTTTTTTTTTTTTTTTTTTTTTTTTTTTTVN	ACTAAA
9	A9	5Biosg/AAGCAGTGGTATCAACGCAGAGTACAGAATTNNNNNNNNNNVVVVVTTTTTTTTTTTTTTTTTTTTTTTTTTTTTTVN	AGAATT
10	A10	5Biosg/AAGCAGTGGTATCAACGCAGAGTACAGTATANNNNNNNNNNVVVVVTTTTTTTTTTTTTTTTTTTTTTTTTTTTTTVN	AGTATA
11	A11	5Biosg/AAGCAGTGGTATCAACGCAGAGTACATAAGTNNNNNNNNNNVVVVVTTTTTTTTTTTTTTTTTTTTTTTTTTTTTTVN	ATAAGT
12	A12	5Biosg/AAGCAGTGGTATCAACGCAGAGTACATAGATNNNNNNNNNNVVVVVTTTTTTTTTTTTTTTTTTTTTTTTTTTTTTVN	ATAGAT
13	B1	5Biosg/AAGCAGTGGTATCAACGCAGAGTACATATGANNNNNNNNNNVVVVVTTTTTTTTTTTTTTTTTTTTTTTTTTTTTTVN	ATATGA
14	B2	5Biosg/AAGCAGTGGTATCAACGCAGAGTACATCTATNNNNNNNNNNVVVVVTTTTTTTTTTTTTTTTTTTTTTTTTTTTTTVN	ATCTAT
15	B3	5Biosg/AAGCAGTGGTATCAACGCAGAGTACATGTAANNNNNNNNNNVVVVVTTTTTTTTTTTTTTTTTTTTTTTTTTTTTTVN	ATGTAA
16	B4	5Biosg/AAGCAGTGGTATCAACGCAGAGTACATTATCNNNNNNNNNNVVVVVTTTTTTTTTTTTTTTTTTTTTTTTTTTTTTVN	ATTATC
17	B5	5Biosg/AAGCAGTGGTATCAACGCAGAGTACATTGTTNNNNNNNNNNVVVVVTTTTTTTTTTTTTTTTTTTTTTTTTTTTTTVN	ATTGTT
18	B6	5Biosg/AAGCAGTGGTATCAACGCAGAGTACATTTTGNNNNNNNNNNVVVVVTTTTTTTTTTTTTTTTTTTTTTTTTTTTTTVN	ATTTTG
19	B7	5Biosg/AAGCAGTGGTATCAACGCAGAGTACCATAAANNNNNNNNNNVVVVVTTTTTTTTTTTTTTTTTTTTTTTTTTTTTTVN	CATAAA
20	B8	5Biosg/AAGCAGTGGTATCAACGCAGAGTACCTAAAANNNNNNNNNNVVVVVTTTTTTTTTTTTTTTTTTTTTTTTTTTTTTVN	CTAAAA
21	B9	5Biosg/AAGCAGTGGTATCAACGCAGAGTACCTTAATNNNNNNNNNNVVVVVTTTTTTTTTTTTTTTTTTTTTTTTTTTTTTVN	CTTAAT
22	B10	5Biosg/AAGCAGTGGTATCAACGCAGAGTACGAATATNNNNNNNNNNVVVVVTTTTTTTTTTTTTTTTTTTTTTTTTTTTTTVN	GAATAT
23	B11	5Biosg/AAGCAGTGGTATCAACGCAGAGTACGATTAANNNNNNNNNNVVVVVTTTTTTTTTTTTTTTTTTTTTTTTTTTTTTVN	GATTAA
24	B12	5Biosg/AAGCAGTGGTATCAACGCAGAGTACGTTAAANNNNNNNNNNVVVVVTTTTTTTTTTTTTTTTTTTTTTTTTTTTTTVN	GTTAAA
25	C1	5Biosg/AAGCAGTGGTATCAACGCAGAGTACTAAAACNNNNNNNNNNVVVVVTTTTTTTTTTTTTTTTTTTTTTTTTTTTTTVN	TAAAAC
26	C2	5Biosg/AAGCAGTGGTATCAACGCAGAGTACTAACAANNNNNNNNNNVVVVVTTTTTTTTTTTTTTTTTTTTTTTTTTTTTTVN	TAACAA
27	C3	5Biosg/AAGCAGTGGTATCAACGCAGAGTACTAATAGNNNNNNNNNNVVVVVTTTTTTTTTTTTTTTTTTTTTTTTTTTTTTVN	TAATAG
28	C4	5Biosg/AAGCAGTGGTATCAACGCAGAGTACTACAAANNNNNNNNNNVVVVVTTTTTTTTTTTTTTTTTTTTTTTTTTTTTTVN	TACAAA
29	C5	5Biosg/AAGCAGTGGTATCAACGCAGAGTACTAGAATNNNNNNNNNNVVVVVTTTTTTTTTTTTTTTTTTTTTTTTTTTTTTVN	TAGAAT
30	C6	5Biosg/AAGCAGTGGTATCAACGCAGAGTACTATAAGNNNNNNNNNNVVVVVTTTTTTTTTTTTTTTTTTTTTTTTTTTTTTVN	TATAAG
31	C7	5Biosg/AAGCAGTGGTATCAACGCAGAGTACTATCATNNNNNNNNNNVVVVVTTTTTTTTTTTTTTTTTTTTTTTTTTTTTTVN	TATCAT
32	C8	5Biosg/AAGCAGTGGTATCAACGCAGAGTACTATTACNNNNNNNNNNVVVVVTTTTTTTTTTTTTTTTTTTTTTTTTTTTTTVN	TATTAC
33	C9	5Biosg/AAGCAGTGGTATCAACGCAGAGTACTCAAAANNNNNNNNNNVVVVVTTTTTTTTTTTTTTTTTTTTTTTTTTTTTTVN	TCAAAA
34	C10	5Biosg/AAGCAGTGGTATCAACGCAGAGTACTCTAATNNNNNNNNNNVVVVVTTTTTTTTTTTTTTTTTTTTTTTTTTTTTTVN	TCTAAT
35	C11	5Biosg/AAGCAGTGGTATCAACGCAGAGTACTGAATANNNNNNNNNNVVVVVTTTTTTTTTTTTTTTTTTTTTTTTTTTTTTVN	TGAATA
36	C12	5Biosg/AAGCAGTGGTATCAACGCAGAGTACTGTATTNNNNNNNNNNVVVVVTTTTTTTTTTTTTTTTTTTTTTTTTTTTTTVN	TGTATT
37	D1	5Biosg/AAGCAGTGGTATCAACGCAGAGTACTTAACTNNNNNNNNNNVVVVVTTTTTTTTTTTTTTTTTTTTTTTTTTTTTTVN	TTAACT
38	D2	5Biosg/AAGCAGTGGTATCAACGCAGAGTACTTACTANNNNNNNNNNVVVVVTTTTTTTTTTTTTTTTTTTTTTTTTTTTTTVN	TTACTA
39	D3	5Biosg/AAGCAGTGGTATCAACGCAGAGTACTTATCANNNNNNNNNNVVVVVTTTTTTTTTTTTTTTTTTTTTTTTTTTTTTVN	TTATCA
40	D4	5Biosg/AAGCAGTGGTATCAACGCAGAGTACTTCATANNNNNNNNNNVVVVVTTTTTTTTTTTTTTTTTTTTTTTTTTTTTTVN	TTCATA
41	D5	5Biosg/AAGCAGTGGTATCAACGCAGAGTACTTGTTANNNNNNNNNNVVVVVTTTTTTTTTTTTTTTTTTTTTTTTTTTTTTVN	TTGTTA
42	D6	5Biosg/AAGCAGTGGTATCAACGCAGAGTACTTTATGNNNNNNNNNNVVVVVTTTTTTTTTTTTTTTTTTTTTTTTTTTTTTVN	TTTATG
43	D7	5Biosg/AAGCAGTGGTATCAACGCAGAGTACTTTTAGNNNNNNNNNNVVVVVTTTTTTTTTTTTTTTTTTTTTTTTTTTTTTVN	TTTTAG
44	D8	5Biosg/AAGCAGTGGTATCAACGCAGAGTACTTGGATNNNNNNNNNNVVVVVTTTTTTTTTTTTTTTTTTTTTTTTTTTTTTVN	TTGGAT
45	D9	5Biosg/AAGCAGTGGTATCAACGCAGAGTACATCGAGNNNNNNNNNNVVVVVTTTTTTTTTTTTTTTTTTTTTTTTTTTTTTVN	ATCGAG
46	D10	5Biosg/AAGCAGTGGTATCAACGCAGAGTACCATCAGNNNNNNNNNNVVVVVTTTTTTTTTTTTTTTTTTTTTTTTTTTTTTVN	CATCAG
47	D11	5Biosg/AAGCAGTGGTATCAACGCAGAGTACCGACTTNNNNNNNNNNVVVVVTTTTTTTTTTTTTTTTTTTTTTTTTTTTTTVN	CGACTT
48	D12	5Biosg/AAGCAGTGGTATCAACGCAGAGTACGAAGACNNNNNNNNNNVVVVVTTTTTTTTTTTTTTTTTTTTTTTTTTTTTTVN	GAAGAC
49	E1	5Biosg/AAGCAGTGGTATCAACGCAGAGTACGGACATNNNNNNNNNNVVVVVTTTTTTTTTTTTTTTTTTTTTTTTTTTTTTVN	GGACAT
50	E2	5Biosg/AAGCAGTGGTATCAACGCAGAGTACGTCAAGNNNNNNNNNNVVVVVTTTTTTTTTTTTTTTTTTTTTTTTTTTTTTVN	GTCAAG
51	E3	5Biosg/AAGCAGTGGTATCAACGCAGAGTACTCCAACNNNNNNNNNNVVVVVTTTTTTTTTTTTTTTTTTTTTTTTTTTTTTVN	TCCAAC
52	E4	5Biosg/AAGCAGTGGTATCAACGCAGAGTACTTGTCCNNNNNNNNNNVVVVVTTTTTTTTTTTTTTTTTTTTTTTTTTTTTTVN	TTGTCC
53	E5	5Biosg/AAGCAGTGGTATCAACGCAGAGTACCTCTCCNNNNNNNNNNVVVVVTTTTTTTTTTTTTTTTTTTTTTTTTTTTTTVN	CTCTCC
54	E6	5Biosg/AAGCAGTGGTATCAACGCAGAGTACACCCGGNNNNNNNNNNVVVVVTTTTTTTTTTTTTTTTTTTTTTTTTTTTTTVN	ACCCGG
55	E7	5Biosg/AAGCAGTGGTATCAACGCAGAGTACACGCGCNNNNNNNNNNVVVVVTTTTTTTTTTTTTTTTTTTTTTTTTTTTTTVN	ACGCGC
56	E8	5Biosg/AAGCAGTGGTATCAACGCAGAGTACAGCCGCNNNNNNNNNNVVVVVTTTTTTTTTTTTTTTTTTTTTTTTTTTTTTVN	AGCCGC
57	E9	5Biosg/AAGCAGTGGTATCAACGCAGAGTACAGGCGGNNNNNNNNNNVVVVVTTTTTTTTTTTTTTTTTTTTTTTTTTTTTTVN	AGGCGG
58	E10	5Biosg/AAGCAGTGGTATCAACGCAGAGTACCACCGGNNNNNNNNNNVVVVVTTTTTTTTTTTTTTTTTTTTTTTTTTTTTTVN	CACCGG
59	E11	5Biosg/AAGCAGTGGTATCAACGCAGAGTACCAGCGCNNNNNNNNNNVVVVVTTTTTTTTTTTTTTTTTTTTTTTTTTTTTTVN	CAGCGC
60	E12	5Biosg/AAGCAGTGGTATCAACGCAGAGTACCCACGCNNNNNNNNNNVVVVVTTTTTTTTTTTTTTTTTTTTTTTTTTTTTTVN	CCACGC
61	F1	5Biosg/AAGCAGTGGTATCAACGCAGAGTACCCCCACNNNNNNNNNNVVVVVTTTTTTTTTTTTTTTTTTTTTTTTTTTTTTVN	CCCCAC
62	F2	5Biosg/AAGCAGTGGTATCAACGCAGAGTACCCCGAGNNNNNNNNNNVVVVVTTTTTTTTTTTTTTTTTTTTTTTTTTTTTTVN	CCCGAG
63	F3	5Biosg/AAGCAGTGGTATCAACGCAGAGTACCCGCAGNNNNNNNNNNVVVVVTTTTTTTTTTTTTTTTTTTTTTTTTTTTTTVN	CCGCAG
64	F4	5Biosg/AAGCAGTGGTATCAACGCAGAGTACCCGGGTNNNNNNNNNNVVVVVTTTTTTTTTTTTTTTTTTTTTTTTTTTTTTVN	CCGGGT
65	F5	5Biosg/AAGCAGTGGTATCAACGCAGAGTACCCTCGGNNNNNNNNNNVVVVVTTTTTTTTTTTTTTTTTTTTTTTTTTTTTTVN	CCTCGG
66	F6	5Biosg/AAGCAGTGGTATCAACGCAGAGTACCGACGGNNNNNNNNNNVVVVVTTTTTTTTTTTTTTTTTTTTTTTTTTTTTTVN	CGACGG
67	F7	5Biosg/AAGCAGTGGTATCAACGCAGAGTACCGCAGGNNNNNNNNNNVVVVVTTTTTTTTTTTTTTTTTTTTTTTTTTTTTTVN	CGCAGG
68	F8	5Biosg/AAGCAGTGGTATCAACGCAGAGTACCGCCTCNNNNNNNNNNVVVVVTTTTTTTTTTTTTTTTTTTTTTTTTTTTTTVN	CGCCTC
69	F9	5Biosg/AAGCAGTGGTATCAACGCAGAGTACCGCGTGNNNNNNNNNNVVVVVTTTTTTTTTTTTTTTTTTTTTTTTTTTTTTVN	CGCGTG
70	F10	5Biosg/AAGCAGTGGTATCAACGCAGAGTACCGGAGCNNNNNNNNNNVVVVVTTTTTTTTTTTTTTTTTTTTTTTTTTTTTTVN	CGGAGC
71	F11	5Biosg/AAGCAGTGGTATCAACGCAGAGTACCGGCTGNNNNNNNNNNVVVVVTTTTTTTTTTTTTTTTTTTTTTTTTTTTTTVN	CGGCTG
72	F12	5Biosg/AAGCAGTGGTATCAACGCAGAGTACCGGGTCNNNNNNNNNNVVVVVTTTTTTTTTTTTTTTTTTTTTTTTTTTTTTVN	CGGGTC
73	G1	5Biosg/AAGCAGTGGTATCAACGCAGAGTACCGTCGCNNNNNNNNNNVVVVVTTTTTTTTTTTTTTTTTTTTTTTTTTTTTTVN	CGTCGC
74	G2	5Biosg/AAGCAGTGGTATCAACGCAGAGTACCTCCGCNNNNNNNNNNVVVVVTTTTTTTTTTTTTTTTTTTTTTTTTTTTTTVN	CTCCGC
75	G3	5Biosg/AAGCAGTGGTATCAACGCAGAGTACCTGGGCNNNNNNNNNNVVVVVTTTTTTTTTTTTTTTTTTTTTTTTTTTTTTVN	CTGGGC
76	G4	5Biosg/AAGCAGTGGTATCAACGCAGAGTACGACGGGNNNNNNNNNNVVVVVTTTTTTTTTTTTTTTTTTTTTTTTTTTTTTVN	GACGGG
77	G5	5Biosg/AAGCAGTGGTATCAACGCAGAGTACGAGGGCNNNNNNNNNNVVVVVTTTTTTTTTTTTTTTTTTTTTTTTTTTTTTVN	GAGGGC
78	G6	5Biosg/AAGCAGTGGTATCAACGCAGAGTACGCAGGCNNNNNNNNNNVVVVVTTTTTTTTTTTTTTTTTTTTTTTTTTTTTTVN	GCAGGC
79	G7	5Biosg/AAGCAGTGGTATCAACGCAGAGTACGCCCCTNNNNNNNNNNVVVVVTTTTTTTTTTTTTTTTTTTTTTTTTTTTTTVN	GCCCCT
80	G8	5Biosg/AAGCAGTGGTATCAACGCAGAGTACGCCGCANNNNNNNNNNVVVVVTTTTTTTTTTTTTTTTTTTTTTTTTTTTTTVN	GCCGCA
81	G9	5Biosg/AAGCAGTGGTATCAACGCAGAGTACGCCTGCNNNNNNNNNNVVVVVTTTTTTTTTTTTTTTTTTTTTTTTTTTTTTVN	GCCTGC
82	G10	5Biosg/AAGCAGTGGTATCAACGCAGAGTACGCGCCANNNNNNNNNNVVVVVTTTTTTTTTTTTTTTTTTTTTTTTTTTTTTVN	GCGCCA
83	G11	5Biosg/AAGCAGTGGTATCAACGCAGAGTACGCGGCTNNNNNNNNNNVVVVVTTTTTTTTTTTTTTTTTTTTTTTTTTTTTTVN	GCGGCT
84	G12	5Biosg/AAGCAGTGGTATCAACGCAGAGTACGCGTGGNNNNNNNNNNVVVVVTTTTTTTTTTTTTTTTTTTTTTTTTTTTTTVN	GCGTGG
85	H1	5Biosg/AAGCAGTGGTATCAACGCAGAGTACGCTGGGNNNNNNNNNNVVVVVTTTTTTTTTTTTTTTTTTTTTTTTTTTTTTVN	GCTGGG
86	H2	5Biosg/AAGCAGTGGTATCAACGCAGAGTACGGCACGNNNNNNNNNNVVVVVTTTTTTTTTTTTTTTTTTTTTTTTTTTTTTVN	GGCACG
87	H3	5Biosg/AAGCAGTGGTATCAACGCAGAGTACGGCGCTNNNNNNNNNNVVVVVTTTTTTTTTTTTTTTTTTTTTTTTTTTTTTVN	GGCGCT
88	H4	5Biosg/AAGCAGTGGTATCAACGCAGAGTACGGGACCNNNNNNNNNNVVVVVTTTTTTTTTTTTTTTTTTTTTTTTTTTTTTVN	GGGACC
89	H5	5Biosg/AAGCAGTGGTATCAACGCAGAGTACGGGCGANNNNNNNNNNVVVVVTTTTTTTTTTTTTTTTTTTTTTTTTTTTTTVN	GGGCGA
90	H6	5Biosg/AAGCAGTGGTATCAACGCAGAGTACGGGGGTNNNNNNNNNNVVVVVTTTTTTTTTTTTTTTTTTTTTTTTTTTTTTVN	GGGGGT
91	H7	5Biosg/AAGCAGTGGTATCAACGCAGAGTACGGTCCCNNNNNNNNNNVVVVVTTTTTTTTTTTTTTTTTTTTTTTTTTTTTTVN	GGTCCC
92	H8	5Biosg/AAGCAGTGGTATCAACGCAGAGTACGTCGCGNNNNNNNNNNVVVVVTTTTTTTTTTTTTTTTTTTTTTTTTTTTTTVN	GTCGCG
93	H9	5Biosg/AAGCAGTGGTATCAACGCAGAGTACGTGGGGNNNNNNNNNNVVVVVTTTTTTTTTTTTTTTTTTTTTTTTTTTTTTVN	GTGGGG
94	H10	5Biosg/AAGCAGTGGTATCAACGCAGAGTACTCGCGGNNNNNNNNNNVVVVVTTTTTTTTTTTTTTTTTTTTTTTTTTTTTTVN	TCGCGG
95	H11	5Biosg/AAGCAGTGGTATCAACGCAGAGTACTGCGCGNNNNNNNNNNVVVVVTTTTTTTTTTTTTTTTTTTTTTTTTTTTTTVN	TGCGCG
96	H12	5Biosg/AAGCAGTGGTATCAACGCAGAGTACTGGGCCNNNNNNNNNNVVVVVTTTTTTTTTTTTTTTTTTTTTTTTTTTTTTVN	TGGGCC

### Sheet: RT-qPCR
Target	Sequence
Adipoq_F	CCTGGTGAGAAGGGTGAGAA
Adipoq_R	ACACTGAATGCTGAGCGGTA
Axin2_for	AAGTGCAAACTTTCGCCAAC
Axin2_rev	ACAGGATCGCTCCTCTTGAA
CEBPB_F	GACAAGCACAGCGACGAGTA
CEBPB_R	AGCTGCTCCACCTTCTTCTG
FABP4_F	CAGTGTGAATGGGGATGTGA
FABP4_R	GGACACCCCCATCTAAGGTT
HPRT_for	TGAGGATTTGGAAAGGGTGT
HPRT_rov	AATCCAGCAGGTCAGCAAAG
LEP_F	GGCTTTGGCCCTATCTTTTC
LEP_R	ACCGGTGACTTTCTGTTTGG
LPL_F	CCCTAAGGACCCCTGAAGAC
LPL_R	TGGCACCCAACTCTCATACA
PNPLA2_F	CCATGATGGTGCCCTACAC
PNPLA2_R	ACCAGGTACTGGCAGATGCT
PPARG_F	ACAGATCCAGTGGTTGCAGA
PPARG_R	CGACATTCAATTGCCATGAG
BCAT_F	GCCACTACCACAGCTCCTTC
BCAT_R	ACCCTCTGAGCTCGAGTCAT
